# ELAPOR1 induces the classical/progenitor subtype and contributes to reduced disease aggressiveness through metabolic reprogramming in pancreatic cancer

**DOI:** 10.1101/2023.09.23.558894

**Authors:** Yuuki Ohara, Amanda J. Craig, Huaitian Liu, Shouhui Yang, Paloma Moreno, Tiffany H. Dorsey, Helen Cawley, Azadeh Azizian, Jochen Gaedcke, Michael Ghadimi, Nader Hanna, Stefan Ambs, S. Perwez Hussain

## Abstract

Pancreatic ductal adenocarcinoma (PDAC) is a heterogeneous disease with distinct molecular subtypes classified as classical/progenitor and basal-like/squamous. We hypothesized that integrative transcriptomic and metabolomic approaches can identify candidate genes whose inactivation contributes to the development of the aggressive basal-like/squamous subtype. Using our integrated approach, we identified endosome-lysosome associated apoptosis and autophagy regulator 1 (ELAPOR1/KIAA1324) as a candidate tumor suppressor in both our NCI-UMD-German cohort and validation cohorts. We found that decreased ELAPOR1 expression was significantly associated with high pathological grade, advanced disease stage, the basal-like/squamous subtype, and decreased survival in PDAC patients. *In vitro* experiments showed that ELAPOR1 transgene expression inhibited migration and invasion of PDAC cells. Metabolomic analysis of patient tumors and PDAC cells revealed a metabolic program associated with both upregulated ELAPOR1 and the classical/progenitor subtype, encompassing upregulated lipogenesis and downregulated amino acid metabolism. 1-methylnicotinamide, an oncometabolite derived from S-adenosylmethionine, was inversely associated with ELAPOR1 expression and promoted migration and invasion of PDAC cells *in vitro*. Taken together, our data suggest that enhanced ELAPOR1 expression promotes transcriptomic and metabolomic characteristics that are indicative of the classical/progenitor subtype, whereas its reduction associates with basal-like/squamous tumors with increased disease aggressiveness in PDAC patients. This positions ELAPOR1 as a promising candidate for diagnostic and therapeutic targeting in PDAC.

**Novelty and Impact:** Pancreatic ductal adenocarcinoma (PDAC) exhibits heterogeneous molecular subtypes: classical/progenitor and basal-like/squamous. Comprehensive transcriptome and metabolome analyses in the PDAC patient cohorts and PDAC cell lines revealed that elevated ELAPOR1 correlates with enhanced survival, reduced PDAC cell invasion, and a distinct metabolic signature resembling the classical/progenitor subtype. Additionally, 1-methylnicotinamide has been identified as an oncometabolite, showing an inverse correlation with ELAPOR1. These findings emphasize ELAPOR1’s potential as a diagnostic and therapeutic target in PDAC.

**Graphical abstract:** 

**Highlights:**

- ELAPOR1 is downregulated in basal-like/squamous PDAC
- Upregulation of ELAPOR1 associates with improved PDAC survival and reduced migration and invasion in PDAC cells
- ELAPOR1 expression induces a distinct metabolic signature as characterized by upregulation of lipogenesis and downregulation of amino acid metabolism, commonly observed in the classical/progenitor PDAC subtype
- The oncometabolite, 1-methylnicotinamide (MNA) is decreased when ELAPOR1 is upregulated, and promotes the migration and invasion of PDAC cells
