## Supplementary Table 1 for "ELAPOR1 induces the classical/progenitor subtype and contributes to reduced disease aggressiveness through metabolic reprogramming in pancreatic cancer"

### Sheet: Sheet1
Table S1: Sequencing Coverage and Quality Statistics in PDAC cell line. RNA sequencing was performed on the isolated RNA from PDAC cell line (Panc 10.05 ± ELAPOR1). The human reference genome hg38 was used.
Sample ID	GEO ID	Description	Total number of sequenced reads	Total number of uniquely mapped readsa	RNA integrity number (RIN)	Ratio of all reads aligned to rRNA regions to total uniquely mapped reads (rRNA rate)	Ratio of exon-mapped reads to total uniquely mapped reads (Expression Profile Efficiency)	Total number of detected transcripts with reads ≥1b
Yuuki_1	GSM7797336	Panc 10.05_Ctrl_1	44085682	39627994	9.5939	1.95539e-06	0.581006	18912
Yuuki_2	GSM7797337	Panc 10.05_Ctrl_2	41007954	37192108	9.40732	1.78865e-06	0.581441	18853
Yuuki_3	GSM7797338	Panc 10.05_Ctrl_3	40108992	36601898	9.26333	1.84915e-06	0.577508	18867
Yuuki_4	GSM7797339	Panc 10.05_Ctrl_4	39556736	35920998	9.37368	1.61531e-06	0.577016	18704
Yuuki_5	GSM7797340	Panc 10.05_ELAPOR1 overexpression_1	39203140	35632372	9.73904	1.43069e-06	0.589378	18723
Yuuki_6	GSM7797341	Panc 10.05_ELAPOR1 overexpression_2	36157988	32889656	9.75999	1.55684e-06	0.589626	18489
Yuuki_7	GSM7797342	Panc 10.05_ELAPOR1 overexpression_3	33395134	30334556	9.97016	3.97265e-06	0.586617	18445
Yuuki_8	GSM7797343	Panc 10.05_ELAPOR1 overexpression_4	41805202	37965570	9.76132	1.98957e-06	0.588737	18844
aSpecify in table description or legend which reference genome was used (e.g., GRCh38).
bA higher minimum coverage threshold is permitted.
