## Supplementary Table 2 for "ELAPOR1 induces the classical/progenitor subtype and contributes to reduced disease aggressiveness through metabolic reprogramming in pancreatic cancer"

### Sheet: 60 genes
Table S2. 60 genes commonly downregulated in the basal-like/squamous PDAC subtype in both the "Bailey" and "Moffitt" cohorts with related patient survival in a third "NCI-UMD-German" cohort
	Bailey Cohort (GSE36924, Nature, 2016)		Moffitt Cohort (GSE71729, Nat Genet, 2015)		NCI-UMD-German Cohort
	Squamous vs. Progenitor (ANOVA)		Basal vs Classical PDA (ANOVA)		Tumor vs Nontumor (ANOVA)		COX Regression (Dichotomized Medium)
Gene	Fold-Change (Squamous vs. Progenitor)	p-value (Squamous vs. Progenitor)	Fold-Change (Basal vs Classical)	p-value (Basal vs. Classical)	Fold-Change (Tumor vs Nontumor)	p-value (Tumor vs Nontumor)	Hazard ratio	P-value
IAPP	-2.37596	0.0144598	-2.44717	0.000389127	-3.57714	1.53317e-13	0.602749	0.0198557
ELAPOR1/KIAA1324	-4.18504	1.70899e-05	-2.19874	0.00012697	-3.15046	2.92643e-12	0.627773	0.0312293
GATM	-1.8624	0.00481332	-2.32383	0.0011426	-2.58695	1.50447e-08	0.619504	0.0270341
LMO3	-2.31906	0.0039599	-1.53986	0.0028294	-2.51519	1.83577e-17	0.399766	8.58417e-05
C6	-2.02455	0.102378	-1.55849	0.0641915	-2.23614	1.13122e-10	0.604092	0.0195988
C7	-1.94358	0.0273901	-1.73457	0.0107105	-2.15045	1.03258e-07	0.53232	0.00457348
SPINK1	-3.11621	0.00310826	-2.73383	0.00142949	-2.1391	0.000299194	0.633031	0.0347821
EPHX2	-1.61989	0.00310243	-1.57301	0.000280694	-2.11246	3.66312e-20	0.528008	0.00350267
CHST9	-2.27276	0.0644661	-1.63675	0.000300795	-1.83381	3.35243e-09	0.65523	0.0498176
GSTA1	-3.85191	5.44127e-05	-2.64353	8.69287e-05	-1.82009	3.06008e-08	0.664292	0.0579149
GAS2	-2.23344	0.00216099	-1.68841	0.00136473	-1.78294	1.95862e-14	0.525422	0.00331567
FXYD2	-3.12627	0.00667311	-2.22048	0.0156249	-1.70242	5.26595e-10	0.631336	0.033042
ALDH1A1	-2.05491	0.000121321	-2.58449	1.60388e-11	-1.65321	4.1678e-09	0.424652	0.000121506
FREM1	-2.08738	0.0162491	-1.65185	0.000231218	-1.61343	1.28765e-12	0.623047	0.0299627
LONRF2	-2.5094	3.60626e-05	-1.52483	0.0131784	-1.5629	2.65522e-15	0.39108	7.55748e-05
ADH1C	-2.38966	0.0169363	-2.73782	4.93457e-10	-1.49966	4.65743e-05	0.567487	0.00966817
PTPRN2	-4.98787	3.59614e-13	-1.55188	1.15635e-05	-1.4839	8.08287e-10	0.471168	0.000537597
UGT2A3	-6.93684	0.00013021	-1.69317	7.18209e-05	-1.47912	0.000471347	0.660872	0.0541291
ONECUT1	-2.81521	0.0242719	-1.52035	0.0486129	-1.43673	8.50899e-08	0.629202	0.0311743
IQGAP2	-3.06062	4.64255e-12	-1.91195	2.21643e-08	-1.42744	3.50577e-07	0.56778	0.0103657
NOSTRIN	-2.48357	9.61433e-09	-2.03935	4.92855e-08	-1.40838	5.73532e-07	0.520535	0.0032324
NR3C2	-2.58584	4.89883e-07	-1.88141	3.49698e-10	-1.39807	4.72709e-11	0.457733	0.000508004
HLF	-1.68069	0.020015	-1.74679	1.07648e-05	-1.39546	7.216e-09	0.448174	0.000509755
CLDN10	-1.50647	0.353072	-1.55471	0.117323	-1.31907	0.0117148	0.662625	0.055514
FOXA2	-3.85944	1.12898e-06	-1.73793	4.73951e-06	-1.31049	6.30558e-10	0.618661	0.026039
CASR	-8.62116	3.22983e-05	-2.27484	1.66269e-08	-1.29486	6.38505e-06	0.584429	0.0128739
PLCXD3	-1.96496	0.0194161	-1.84218	0.000330753	-1.28265	4.48849e-07	0.584633	0.0147483
ADRA2A	-4.21073	1.62111e-06	-1.94592	5.71293e-05	-1.27223	4.87938e-07	0.501308	0.00167799
UGT2B7	-2.77967	0.0132821	-2.15334	4.60097e-05	-1.2513	0.000246777	0.616958	0.0249417
CLEC3B	-1.82757	0.0013262	-1.7927	0.000249554	-1.2417	1.08717e-11	0.610689	0.0244926
ADCYAP1	-2.96405	0.0160477	-1.79384	7.56883e-05	-1.23382	9.62755e-08	0.480157	0.00101898
GATA6	-2.63149	6.72617e-10	-2.15946	2.062e-11	-1.20275	9.09495e-08	0.602116	0.0193598
BLNK	-2.64488	1.33155e-07	-1.77724	1.36856e-08	-1.20103	0.00147542	0.611061	0.0230979
DUSP26	-2.28415	0.0135877	-2.28871	4.62609e-05	-1.19105	5.24395e-08	0.490761	0.00142504
SYT4	-3.64073	0.00661696	-2.67301	5.47922e-05	-1.18991	0.00164303	0.532673	0.00385817
CAPN6	-5.61024	2.92093e-07	-2.34089	1.46301e-08	-1.18427	0.00368252	0.628866	0.0325065
OGDHL	-2.51851	0.00469234	-1.62937	0.00462322	-1.18305	2.50162e-09	0.665541	0.0584218
RDH12	-3.29159	0.000374844	-1.55742	1.36643e-05	-1.16591	1.34609e-08	0.514808	0.00286423
GJB1	-7.23108	3.00066e-09	-1.82292	2.15456e-06	-1.15606	2.69654e-05	0.532076	0.0038418
TSPAN12	-1.68392	0.00245134	-1.72401	9.28346e-06	-1.15197	0.00157302	0.476897	0.000968106
EDN3	-8.63551	5.73056e-08	-2.5228	4.63928e-07	-1.12926	0.00282613	0.623452	0.0286678
PPP1R1B	-5.63479	8.46965e-06	-1.78109	0.000131109	-1.12527	0.00370076	0.614445	0.0234557
ASRGL1	-2.97447	7.29911e-07	-1.53	6.74408e-06	-1.11808	0.00281558	0.636289	0.0366596
FMO5	-5.93324	9.89879e-12	-1.65536	5.4952e-09	-1.10695	0.208073	0.640907	0.0385813
UGT2B17	-2.49202	0.00785814	-1.63953	0.00129404	-1.08348	0.0267433	0.61635	0.0265578
A4GNT	-8.46889	3.31785e-05	-1.50186	0.00104906	-1.06685	0.253083	0.611868	0.0228
NPDC1	-2.82414	6.21532e-11	-1.56413	8.79607e-07	-1.05939	0.0166675	0.580814	0.0133176
PIP5K1B	-6.0839	9.95383e-14	-1.95402	3.68159e-09	-1.05853	0.358068	0.601283	0.0181863
TMEM98	-2.04875	3.5516e-08	-1.50736	1.21215e-05	-1.05414	0.154269	0.570474	0.0104057
CA2	-2.25341	0.00760558	-2.73964	1.00808e-10	-1.0255	0.770216	0.617898	0.0262545
FRY	-1.77352	7.72727e-06	-1.58015	4.12603e-05	-1.01627	0.688319	0.493011	0.00148629
ITLN1	-4.68831	0.0145974	-2.23124	0.00591066	1.00961	0.837648	0.656522	0.051533
LRRC19	-3.74949	0.000150972	-2.45745	4.26893e-07	1.02083	0.564039	0.590262	0.0161157
SCGB2A1	-6.26284	4.39256e-06	-2.82549	7.12975e-06	1.02252	0.531741	0.644024	0.0407323
TST	-2.12258	1.33745e-07	-1.61573	3.86921e-05	1.11991	0.0217885	0.605739	0.0196131
ODAM	-6.371	0.000745062	-1.76829	0.000250987	1.14968	0.00280955	0.549114	0.00592038
SLC40A1	-2.58224	7.57737e-07	-2.15268	1.61978e-10	1.19469	0.0050023	0.635552	0.0351541
ANXA13	-8.32444	1.03822e-09	-1.81198	0.00133916	1.21033	0.00216453	0.565121	0.0085531
HTR2B	-3.17417	6.26303e-05	-1.67218	5.66722e-05	1.26244	9.05705e-06	0.657346	0.0527566
PIGR	-4.31664	0.00022326	-2.78847	1.97823e-05	1.74288	0.000153476	0.556374	0.00656186
