## Supplementary Table 6 for "ELAPOR1 induces the classical/progenitor subtype and contributes to reduced disease aggressiveness through metabolic reprogramming in pancreatic cancer"

### Sheet: Upregulated
Table S6: Commonly upregulated metabolites in ELAPOR1-high tumors and Panc 10.05 ELAPOR1-overexressing cells
Upregulated metabolites in ELAPOR1-high tumors				Upregulated metabolites in Panc 10.05 ELAPOR1-overexpressing cells
Probeset ID	Ratio(ELAPOR1 High vs Low)	p-value(ELAPOR1 High vs Low)		Probeset ID	Ratio(ELAPOR1 vs Control)	p-value(ELAPOR1 vs Control)
N-acetyl-aspartyl-glutamate (NAAG)	2.61782	0.00862773		N-acetyl-aspartyl-glutamate (NAAG)	4.06953	8.05662e-05
N-acetylaspartate (NAA)	1.93542	0.0239177		N-acetylaspartate (NAA)	3.21512	0.00979431
guanidinoacetate	4.70012	0.00764517		guanidinoacetate	1.93245	5.0541e-06
docosahexaenoate (DHA; 22:6n3)	4.09907	0.0197951		docosahexaenoate (DHA; 22:6n3)	1.71391	0.0359734
ornithine	1.37135	0.0463783		ornithine	1.52517	0.00938217
1-palmitoyl-2-arachidonoyl-GPC (16:0/20:4n6)	1.28608	0.0167069		1-palmitoyl-2-arachidonoyl-GPC (16:0/20:4n6)	1.42717	0.000873945
glycerol 3-phosphate	1.53499	0.0480401		glycerol 3-phosphate	1.38147	0.0386587
eicosenoate (20:1n9 or 1n11)	2.3027	0.0445724		eicosenoate (20:1n9 or 1n11)	1.32752	0.0273073
glycerophosphorylcholine (GPC)	1.52108	0.0368867		glycerophosphorylcholine (GPC)	1.32018	0.00848809
1-palmitoyl-2-gamma-linolenoyl-GPC (16:0/18:3n6)*	3.13084	0.00925542		1-palmitoyl-2-gamma-linolenoyl-GPC (16:0/18:3n6)*	1.29199	0.0105277
arachidate (20:0)	1.36409	0.0481401		arachidate (20:0)	1.23611	0.0287387
stearate (18:0)	1.2962	0.0359567		stearate (18:0)	1.23039	0.0166403

### Sheet: Downregulated
Table S6: Commonly downregulated metabolites in ELAPOR1-high tumors and Panc 10.05 ELAPOR1-overexressing cells
Downregulated metabolites in ELAPOR1-high tumors				Downregulated metabolites in Panc 10.05 ELAPOR1
Probeset ID	Ratio(ELAPOR1 High vs Low)	p-value(ELAPOR1 High vs Low)		Probeset ID	Ratio(ELAPOR1 vs Control)	p-value(ELAPOR1 vs Control)
1-methylnicotinamide	0.704581	0.0466368		1-methylnicotinamide	0.346939	0.00018077
myristoyl dihydrosphingomyelin (d18:0/14:0)*	0.440764	0.000749263		myristoyl dihydrosphingomyelin (d18:0/14:0)*	0.350253	3.79683e-07
N-palmitoyl-sphinganine (d18:0/16:0)	0.415383	0.0101167		N-palmitoyl-sphinganine (d18:0/16:0)	0.560478	4.06138e-06
palmitoyl dihydrosphingomyelin (d18:0/16:0)*	0.605613	0.00232595		palmitoyl dihydrosphingomyelin (d18:0/16:0)*	0.563652	9.51489e-06
stearoylcarnitine (C18)	0.393621	0.0102387		stearoylcarnitine (C18)	0.591144	0.000502586
3-hydroxylaurate	0.615215	0.0328381		3-hydroxylaurate	0.656905	0.00233805
gamma-glutamyl-epsilon-lysine	0.280737	0.00186754		gamma-glutamyl-epsilon-lysine	0.681085	0.00924961
sphinganine	0.473447	0.00503884		sphinganine	0.682521	0.0067957
N-acetylputrescine	0.558078	0.0170289		N-acetylputrescine	0.701267	0.000557628
beta-alanine	0.681764	0.0381007		beta-alanine	0.733296	0.000110177
glutathione, oxidized (GSSG)	0.660985	0.0167926		glutathione, oxidized (GSSG)	0.83949	0.0158251
sphingomyelin (d18:1/14:0, d16:1/16:0)*	0.79843	0.039732		sphingomyelin (d18:1/14:0, d16:1/16:0)*	0.849096	0.0208372
glucuronate	0.482291	0.0290558		glucuronate	0.851718	0.000501079
1-(1-enyl-palmitoyl)-2-oleoyl-GPE (P-16:0/18:1)*	0.625826	0.0227867		1-(1-enyl-palmitoyl)-2-oleoyl-GPE (P-16:0/18:1)*	0.858503	0.00848227
1-(1-enyl-stearoyl)-2-oleoyl-GPE (P-18:0/18:1)	0.569714	0.0161505		1-(1-enyl-stearoyl)-2-oleoyl-GPE (P-18:0/18:1)	0.902668	0.0205493
